# Identification of Human Pluripotent Stem Cell Derived Astrocytic Progenitors that Correlate with Glioblastoma Subtypes

**DOI:** 10.1101/2025.08.26.672421

**Authors:** Stephanie Van Gulden, Anne Kathryn Linden, John A. Kessler, Chian-Yu Peng

## Abstract

Recent studies have identified stem/progenitor cells in Glioblastoma multiforme (GBM) tumors that recapitulate developmental glial lineages in tumor progression, but whether non-malignant developmental glial progenitors share molecular characteristics with GBM tumor subtypes has not been extensively investigated. Here we present an approach that uses human pluripotent stem cells (hPSCs)-derived neural progenitors to study the developmental diversity of cells in the astrocytic lineage and how it correlates with GBM subtypes. Using a combination of single cell RNA sequencing of gliogenic stage neural progenitors and bulk RNA sequencing of cells that express combinations of GBM-associated cell surface markers, we identified two astrocytic progenitor populations that share gene expression profiles with the mesenchymal and proneural GBM subtypes respectively. Differential gene expression and pathway analyses of mesenchymal and proneural-associated progenitor clusters revealed enrichment in TGF-β signaling and neuronal differentiation pathways respectively. These findings suggest that hPSC-derived astrocytic progenitors retain similar molecular heterogeneity as that observed in human fetal brain and GBM tumor cells. Identification of specific astrocyte progenitors that exhibit distinct GBM subtype transcriptomic profiles should facilitate development of therapies that target specific GBM cell populations.

**Significance Statement:** Signaling pathways that create heterogeneity during development are essential for the generation of functionally distinct cell types that coordinate to achieve the complexity of the nervous system. However, studies have demonstrated that molecular dysfunction in stem/progenitor cells that give rise to the diverse cell types during normal development may contribute to malignant outcomes, including brain tumors such as glioblastoma. Using human pluripotent stem cell (hPSC) as a model, we found that developmental signals that promote the generation of astrocytes also give rise to astrocyte progenitor cells that share molecular similarities with different brain tumor subtypes. The study provides a novel hPSC differentiation protocol for generating molecularly distinct populations of astrocyte progenitors, which may be utilized in disease modeling or drug testing for specific brain tumor subtypes.
