## Extended data 2-2 for "Identification of Human Pluripotent Stem Cell Derived Astrocytic Progenitors that Correlate with Glioblastoma Subtypes"

### Sheet: Fetal and Mature Astrocytes
Fetal and Mature Astrocyte Enriched Genes from Zhang et al. 2016
Fetal	Mature
MEX3A	EYA1
HIST1H1D	SLC9A9
SETBP1	GRAMD3
PRC1	CHN1
DPYSL5	FAM171A1
CENPF	DTNA
SYNE2	MRVI1
WEE1	HLF
MAP1B	CLDN10
TRIM24	SORL1
LRRTM2	SPOCK1
PCDH11X	MTUS1
NNAT	CTNNA2
NUP93	NRCAM
CNR1	NTRK2
GNG4	METTL7A
ROBO2	ATP13A4
BIRC5	ABLIM1
COL11A1	BDH2
LRIG3	KAT2B
CREB5	ARHGAP26
TUBA1C	GPM6A
MYH10	ASPH
PLCE1	ACADSB
HEG1	NEBL
FHOD3	RAB31
GAS2L3	C8orf46
CKAP2L	SLC39A11
TPX2	SERPINE2
SOX4	FGD6
PEG10	PLSCR4
KIAA0182	GLUD1
FANCI	CYBRD1
CDCA5	PCDH9
STOX2	NPL
CXCL12	CTSO
ZMIZ1	SLC1A3
RPS2	PADI2
LDLR	ALDH2
TANC2	PITPNC1
FXYD6	HADHB
SRGAP2	MAOA
EFNB2	SYT9
TNC	KCNJ10
SKA3	LGR4
ADD2	MTMR10
CDC42EP3	TNS3
UCHL1	RNF182
LOC388796	RAB7L1
LMNB1	TPD52L1
CDCA7L	LMO3
HJURP	LGI1
NEDD4L	TSPAN7
CDON	SH3BGR
VCAN	LPHN3
SOX11	ASAH1
KNTC1	GSTM3
BASP1	CYP2J2
EPB41L3	SCD5
NRG1	CDS1
GRID2	IDH3A
MAGI1	TMX2
C6orf174	PRKCA
TSPAN18	ENDOD1
HIST1H2BK	CYP4V2
RPL6	MAP3K5
PAF1	FMN2
MCM7	EFR3A
EPHA3	MRO
PER2	SLC25A18
CACNG4	PRNP
RPSA	CPE
KDM2A	IL17D
MKI67	MAOB
TOX3	WIPI1
HN1L	TMOD2
HIST1H1C	ALCAM
ASXL1	NDP
RASAL2	PPP2R5A
MCM3	CGNL1
HDAC9	TMEM126B
TUBB	GPC5
MMP16	LMBRD1
BACH2	HSD17B6
LPPR4	LDHB
EZH2	RNF170
SPATA13	CYSTM1
DCX	KCNMA1
PEG3	ATP8A1
TTC28	GABRA2
ATAD2	STK17B
BUB1B	STOX1
SRF	BBOX1
FANCD2	GNA14
MAP2	PDE7B
LIMA1	FLRT2
TUBB	AHCYL1
LPHN2	CD59
H1F0	BMPR1B
NES	GABRB1
SBK1	CREG1
CHD7	ERBB4
TUBB	ADD3
TUBA1A	DOCK4
KLF6	HTRA1
DTL	ATIC
TUBB	AQP4
C14orf162	FGF2
CENPN	FMNL2
ZNF300	ATP6V1E1
GJC1	CADM2
RND3	PRCP
CNTRL	TNIK
AFF2	TLR4
LOC254559	NR3C2
TUBB	C6orf192
TUBB	BAALC
CD24	MTM1
RPLP2	CYP4F11
CDK5R1	PPT1
MSI1	ACBD7
WSB1	SLC25A33
MN1	PIPOX
PLK4	ARHGEF26-AS1
CCND2	EGLN3
TUBB3	MFAP3L
GPX3	ALDH9A1
HIST1H2BH	OSBPL1A
PTMS	FAM198B
DACH1	CLIP4
TUBB	LAMP2
SMARCA4	SLC35F5
C12orf53	C14orf167
CCDC14	CHPT1
ZNF711	KIAA0319
KIF23	DNM3
ENC1	HEPH
GRB10	WASF3
DLG5	ITGAV
SLC22A23	GLUD2
NUSAP1	SLC7A11
ZNF704	SPARCL1
KIAA0922	CYB5D2
JAM3	IL17RB
RPS19	AK4
PIM1	DECR1
ARHGAP11A	SLC39A12
DDX39A	F3
PTPRS	SLC15A2
EXOSC9	ITPKB
NBPF10	SERPINI1
WSCD1	BRP44L
CENPO	S100B
CDR1	SSPN
CEP135	HSPA2
STMN1	CAMKMT
BCL11A	NFS1
PLEKHG2	ITM2B
PLXNC1	BBS2
SEZ6L	LOC653566
CHD1	EFHD1
EGR2	FAM5C
DHCR24	CABLES1
TYMS	MRAS
TPM2	FGF1
IGF2BP3	DKK3
HIST1H2BC	ADCY2
RPL8	PPARA
RPL10	SLC4A4
MDK	NT5E
PHLDA1	HSPB8
ARC	TGFBR3
NT5DC2	MERTK
BTG3	GCLC
PHF17	ALDH5A1
IGF2BP2	RANBP3L
SFRP1	C15orf24
NELL2	ACYP2
PTBP1	ITPR2
BCL7B	LYPLAL1
TPM4	PAMR1
DYRK2	WDFY3-AS2
PLAGL2	TRIL
TUBB	WLS
TCF3	GABRG1
MYADM	FIBIN
EEF2	ARV1
HIST1H2BF	AHCYL2
LPAR2	ATP1A2
KIF18A	GLUL
PCGF3	MGAT4C
REEP1	ME1
RPL36	FUT10
GLI3	NCEH1
EXO1	IFIT3
AGPAT4	NAT8L
TKTL1	SLCO1C1
TOP2A	LRRC16A
CRY1	IQCK
MLLT11	GABBR1
TUBA1B	IQCA1
C1orf226	ALDH6A1
LPCAT1	CA2
SNCAIP	HRSP12
JUND	PAQR6
STMN4	KANK1
PLK2	TMEM47
KIAA0101	BHLHE41
EEPD1	AGXT2L1
RNPS1	FOXO1
NKIRAS2	HIBADH
PTTG1	GJB6
S1PR3	AXL
CASP2	CREBL2
ROBO1	HEPN1
TMPO	CAMK2G
BRPF3	GPT2
LOC100506421	ACAA2
KCNH7	NACC2
RPS15	ATP6V1H
MOB3B	ZNRF3
CASC5	PEBP1
MCM8	RGN
FOXK2	MGST1
BUB1	PAQR8
RPL28	LRIG1
RUSC1	DCUN1D1
KIF15	PGM1
VAT1L	TMEM56
RPL17	AIG1
STMN2	PAPLN
TMEM163	MYLK
CNTLN	PPP2CB
TFAP2C	SIAE
CORO1C	CD302
FOXG1	EDNRB
EEF1D	PRDX6
SMC2	ARHGAP31
SMC5	ALAD
RASGEF1B	MYBPC1
BCOR	ATPAF1
C20orf112	C1S
HMGB2	SLC7A2
RPL9	RYR3
SRGAP2P2	ASRGL1
RNF165	PCYOX1
SEMA5B	PPAP2A
PLEKHA5	JKAMP
PTOV1	ACSL6
CHEK1	LSAMP
RAI14	C14orf159
ZNF93	DIRC2
CERS6	TRPM3
KLF7	NTSR2
PAK3	BLCAP
GNB2L1	FGFR3
NME4	PMP22
FEN1	TIMP3
RPL10A	SFT2D1
NREP	SGK3
YWHAH	CUTC
CHD3	CAPN2
CCNB1	AMOT
HIST1H2AE	PRSS35
SORBS2	FAM162A
NEDD9	M6PR
CCNB2	DPP8
KIF11	NDRG1
TACC3	SDC4
FLNA	GABBR1
CDK11B	CDH20
MIS18BP1	ADHFE1
MIDN	PON2
PRRC2B	C12orf29
GRIA3	CTSL1
EOMES	NHS
ARX	TMEM136
RPL18	LOC254128
VEPH1	RORB
NBPF9	GJA1
HELB	SASH1
RPL35	NPC2
HIST1H1E	SLC25A20
HIST1H1A	ZFYVE21
PSRC1	ADI1
AFF3	GYG1
ARHGAP11B	FAM199X
INSM1	PLA2G16
RPS27	PFKFB2
IQGAP2	CHRDL1
LRRC37A4	ABCD2
TNFRSF19	GPR137B
ECT2	SRI
MCM4	AKTIP
PPRC1	COG2
TMEM158	GABBR1
CENPJ	SEC11C
UBE2T	PFKM
NASP	DHRS7
TMSB10	IFIT1
PELI1	LOC100506451
BOC	BNIP3
PAG1	GABBR1
ELAVL4	EYA2
LOC613037	LRP1B
RPS10	ACSBG1
SPAG5	LOC653513
LOC100507246	CTDSPL
HMGCS1	AHNAK
PSMC3IP	ABCC9
FOSB	FUNDC1
FAT4	ASPA
F2R	SPON1
RPL7	EPAS1
C8orf4	TSPAN12
SKI	CBR1
SOCS3	PSD2
FAM117B	NDUFB5
CALD1	CYB5B
EFNB1	SLC2A12
GINS2	ENPP5
GNAZ	DAAM2
GTSE1	PPP2R2C
UBTD2	ETFA
HN1	GABBR1
EEF1G	C1orf54
RPL21P28	CADM1
SOX1	DBC1
CRHR2	IL6ST
NETO2	PIK3R1
CEP128	KCNIP1
FRMD4B	GPM6B
DBN1	SLC1A4
TAGLN2	FAM5B
PTX3	DIO2
RRM2	B3GNT1
LRRC17	CNIH
ELAVL1	MAL
PXDN	NDRG2
SMC4	GABBR1
ZC4H2	NEK7
RP1-177G6.2	DGKG
LOC100506123	SLC1A2
DCP1A	COX5A
MTSS1	PIP4K2A
AMOTL2	ETFDH
WIPF3	RGS20
FABP5	C5orf4
NBPF15	KIAA1671
C15orf41	PRICKLE2
MTHFD2	ALDH7A1
EVL	RERG
TRIO	GRAMD1C
PPP1R17	ALDH1A1
DNMT3A	SGCD
PABPC3	OMG
H1FX	RHOBTB3
ANKRD36B	EFEMP1
RACGAP1	GABBR1
GRB14	ACTR10
NCAPG	PGAM1
AURKAPS1	NIPSNAP3A
LMNA	PDCD5
THBS2	MCC
PRR11	ANXA4
HIST1H2BD	GLT25D2
RAPH1	FAM123A
DSEL	TPP1
ELMO1	RHOU
H2AFX	XAF1
TTC3P1	PMP2
LIPG	GPRC5B
NLGN1	FAM171B
H2AFY2	PCBD1
CTGF	OGFRL1
SLC25A6	SOX2-OT
SLC25A6	FAM167A
FBXO32	MT1F
CDK2	SLC44A3
ZNF548	RORA
E2F5	EMX2OS
HIST1H2AI	ADORA2B
ASNS	STOM
RPL12	SLC14A1
GULP1	GPR143
CCNB1IP1	CSRP1
LENG8	CTSH
RMI2	PCDH10
NHLH1	TMBIM1
ASPM	SCG3
RPL39	NDUFB9
NKAIN1	NDUFA4
LOC100132247	PINK1
CCDC41	AKR1C3
RPL4	MBP
FBXO5	SLC6A1
SAFB	MT1E
PLAGL1	PLEKHB1
PAXIP1	CA8
HIST1H2AL	SCRG1
DCLK1	CDC42EP4
ILF3	SCPEP1
LOC283761	PTGDS
RPLP0	IGIP
CKAP2	APCDD1
SRCAP	SIRPA
UCP2	CSGALNACT1
CDC37	CTSF
ATF3	LZIC
LINC00340	PSME2
KLHL18	C18orf32
MSH6	ABCA1
CEBPG	S1PR1
MELK	CCPG1
CSDA	PIGF
PCIF1	TLCD1
PENK	CXCL14
EGR1	PPP1R1B
HDAC2	PCDH17
PDPN	S100A13
ITGA2	TMEM176B
NOTCH3	PPP1R3C
PPARD	CHL1
GADD45A	EAF2
HIST1H3B	CNTN1
NOP58	PHYH
HNRNPAB	ACSS1
EPHB2	PDK4
GNG3	ATP1B2
SLC2A3	C16orf89
SMOC1	ACSL3
EBLN2	C6orf203
LOC100144602	CDH10
HIST1H2BJ	PPAP2B
HIST1H2AG	ARRB1
PLCB4	MMP28
TP53I3	ALDOC
ACOT7	SLC48A1
ANKRD50	ARPC3
CDCA7	VAV3
HIST1H2AC	KCNA2
HIST1H1B	LGMN
DNMT1	NQO1
SRRT	ITM2C
HIST1H2AM	PHKA1
CENPV	NDUFA1
SNHG6	GRM3
PKD1P1	FAM107A
CPNE2	TXNIP
NPIPL3	PEX7
HIST2H2AA3	TSC22D3
HIST2H2AA3	DCHS2
DLGAP1	MAPK4
KIF4A	RAB34
TACC2	MMD2
SQLE	FBXO2
PLEKHO1	PIK3IP1
CIZ1	IGFBP7
ANP32C	PLOD2
DEK	LOC100329109
RTN1	TMEM22
LOC100506123	NUDT3
PPP1R15A	PIGP
DTYMK	SLC13A5
TMEM132B	FAIM2
HIST1H3J	KCNJ16
DUSP10	C13orf15
HIST1H2AJ	FTH1
FOXM1	FREM2
RBM25	TMEM176A
ACTN4	HHLA3
NR2F1	RAB13
PAFAH1B3	C7orf41
ANKRD36	DDIT4
HIST1H4E	AGT
RPL7A	GPR75
ATP6V0C	CPNE6
EGR3	CLU
CEP170P1	PRDX1
TCF7L1	MRPL39
HSPH1	BLVRA
MASTL	CHST7
HES6	SPOCK2
C1orf114	HHATL
RPS3A	PPIL3
MARK1	MINOS1
UBE2C	N6AMT2
TEAD2	S100A1
H2AFZ	GPAM
NBPF14	PAIP2B
SSTR2	MT1M
NBPF16	CST3
TFPI	POP5
CXXC5	SEC14L2
HELLS	ADRB2
HIST1H3E	ALDH1L1
C17orf49	BCAS1
YBX1	SELENBP1
CCDC59	GSN
MAF1	RNF181
TAF1D	FXYD1
TTYH3	GPR37L1
GCFC1	TNFSF13
EPB41L4A-AS1	EPHX1
RPS9	SLC7A10
FABP7	COX14
HSD17B7P2	APOC2
SEZ6	RLBP1
FAM111A	MT1G
GABPB1	NTM
DTX4	TTYH2
NFIL3	KLF15
SRM	IL33
PPDPF	NDUFB3
ZYX	NSMCE1
TUBB4B	RASSF4
HMGA1	MPP6
FAM84A	CXCR7
UBE2S	SEMA4A
CHD2	MOBP
BRD4	S100A6
TMSB15A	P2RY12
RAB11B	SLC20A2
HCFC1	PFKP
HIST2H2AC	RGR
FAM89B	DNAH7
CITED2	UBL5
NFATC2	OLFM1
FZD2	PYGM
C19orf6	TPCN1
ELOF1	ERMN
ZNF724P	TOMM7
HSP90AB3P
UBXN1
NPY
ACAT2
C14orf23
DCAF16
ANKRD11
MFAP4
NUF2
UHRF2
ANXA2
MVD
KCNA3
COL6A1
BSCL2
DAB1
HMGCR
ARHGDIA
ALKBH2
MPPED2
ODC1
SNTG1
RBM10
ATP1B1
SREBF2
BAZ1A
CNOT3
GLTSCR2
HBEGF
ERF
HIST1H2BM
CDK1
FAM19A5
MFAP2
CCDC109B
MLF1
CDKN3
C17orf90
HSPA1B
ABL1
LBR
FGFBP3
PGLS
ANP32AP1
C10orf12
RPL18A
WASF1
GAR1
MIF
SNURF
HSPB1
LPPR1
VPS28
KIAA1683
ANAPC11
C9orf142
RPS7
LOC100288069
CITED1
NPIP
RPL19P12
SOX3
DNAJC2
CKS2
CCDC34
RPL13AP20
REC8
RPLP1
RPL13AP5
HIST1H2BO
DCUN1D3
TCEB2
VRK1
TRIM28
RPS28
GLRX
RPL29
SGOL1
SLC25A25
ZNFX1-AS1
HIST1H4C
GAP43
RPL23P8
GNL2
COMMD4
MTRNR2L8
PPP4C
HIST1H3C
JUNB
LOC728066
VCAM1
RPPH1
RPL13AP6
SNHG12
HIST2H2BF
XRCC1
HIST1H3A
MZT2B
NDUFA11
GTF2F1
HIST1H3I

### Sheet: GBM Subtypes
GBM subtype Enriched Gene ist from Verhaak et al. 2010
Classical	Mesenchymal	Proneural	Neural
ABCD2	ACPP	ABAT	ACSL4
ACSBG1	ACSL1	ACTR1A	ACYP2
ACSL3	ADAM12	ALCAM	ADD3
ADAM19	AIM1	AMOTL2	AGTPBP1
AKT2	ALDH3B1	ARHGEF9	AGXT2L1
ANXA5	ALOX5	ASCL1	AKR7A3
APBA3	AMPD3	ATAD5	ANKRD46
ARNTL	ANXA1	ATP1A3	ANKS1B
B3GALT1	ANXA2	BAI3	ANXA3
BLM	ANXA4	BCAN	ANXA7
BTBD2	ARHGAP29	BCL7A	ARRB1
C19orf22	ARPC1B	BCOR	ATP5F1
CALM1	ARSJ	BEX1	ATP5L
CAMK2B	ASL	C1QL1	ATRNL1
CC2D1A	BATF	C1orf106	BASP1
CD151	BDKRB2	C1orf61	BCAS1
CD3EAP	BLVRB	C20orf42	BEST1
CD97	BNC2	C6orf134	CA4
CDH2	C1orf38	CA10	CALM2
CDH4	C1orf54	CAMSAP1L1	CAMK2G
CDH6	C5AR1	CASK	CASQ1
CDK6	CASP1	CBX1	CCDC121
CENTD1	CASP4	CDC25A	CCK
CENTD3	CASP5	CDC7	CDC42
CLIP2	CASP8	CDK5R1	CDR1
CREB5	CAST	CDKN1B	CHN1
DAG1	CCDC109B	CHD7	CLCA4
DENND2A	CCR5	CKB	COX5B
DLC1	CD14	CLASP2	CPNE6
DMWD	CD2AP	CLGN	CRBN
DOCK6	CD4	CNTN1	CRYL1
EGFR	CDCP1	CRB1	CRYM
ELOVL2	CEBPB	CRMP1	CRYZL1
EPHB4	CHI3L1	CSNK1E	CUTC
ERCC2	CLCF1	CSPG5	DHRS9
EXTL3	CLEC2B	CXXC4	DYNC1I1
EYA2	CLIC1	DBN1	EDG1
FBXO17	CNN2	DCX	EDIL3
FGFR3	COL1A1	DGKI	ENPP2
FLJ11286	COL1A2	DLL3	ENPP4
FLJ21963	COL5A1	DNM3	EPB41L3
FZD3	COL8A2	DPF1	EVI2A
FZD7	COPZ2	DPP6	FAM49B
GALNT4	CSTA	DPYSL4	FBXO3
GAS1	CTSB	DUSP26	FEZF2
GJA1	CTSC	E2F3	FHIT
GLG1	CTSZ	EPB41	FLJ22655
GLI2	CYBRD1	EPHB1	FUT9
GNAS	DAB2	ERBB3	FXYD1
GNG7	DCBLD2	FAM110B	GABARAPL2
GPR56	DOK3	FAM125B	GABRB2
GRIK1	DRAM	FAM77C	GNAI1
GRIK5	DSC2	FBXO21	GPR22
GSTK1	DSE	FGF9	GRM1
HMG20B	ECGF1	FHOD3	GRM3
HS3ST3B1	EFEMP2	FLRT1	GUK1
HSPBP1	EHD2	FXYD6	HPCA
ILK	ELF4	GABRA3	HPCAL4
IRF3	EMP3	GADD45G	HPRT1
IRS2	ENG	GNG4	IMPA1
ITGA7	FCGR2A	GPM6A	KCNJ3
ITGB8	FCGR2B	GPR17	KCNK1
JAG1	FER1L3	GPR23	KIAA1598
JUND	FES	GRIA2	LOC201229
KCNF1	FHL2	GRID2	LYRM1
KEAP1	FHOD1	GSK3B	MAGEH1
KIAA0355	FLJ20273	GSTA4	MAT2B
KLHDC8A	FLJ22662	HDAC2	MBP
KLHL25	FMNL1	HMGB3	MDH1
KLHL4	FNDC3B	HN1	MGC72080
LAMB2	FOLR2	HOXD3	MGST3
LFNG	FPRL2	HRASLS	MMD
LHFP	FURIN	ICK	MORF4L2
LMO2	FXYD5	IL1RAPL1	MRPL49
LRFN3	GCNT1	KIAA1166	MSRB2
LRP10	GLT25D1	KIF21B	MYBPC1
LRP5	GNA15	KLRC3	NANOS1
LRRC16	GRN	KLRC4	NDRG2
M6PRBP1	HEXA	KLRK1	NDUFS3
MAB21L1	HEXB	LOC55565	NSL1
MCC	HFE	LOC81691	NTSR2
MEGF8	HK3	LPHN3	ORC4L
MEIS1	ICAM3	LRP6	PARP8
MEOX2	IFI30	LRRTM4	PDE6D
MGC2752	IGFBP6	MAP2	PEX11B
MLC1	IL15RA	MAPT	PEX19
MYO5C	IL1R1	MARCKS	PGBD5
NDP	IL4R	MARCKSL1	PLCL1
NES	IQGAP1	MAST1	POPDC3
NOS2A	ITGA4	MATR3	PPA1
NPAS3	ITGA5	MCM10	PPFIA2
NPEPL1	ITGAM	MLLT11	PPP1R1A
NR2E1	ITGB2	MMP15	PPP2R5A
NR2F6	KYNU	MMP16	PRPSAP2
OSBPL3	LAIR1	MPPED2	PSCD1
PCSK5	LAMB1	MTSS1	REPS2
PDGFA	LAPTM5	MYB	RND1
PEPD	LCP1	MYO10	ROGDI
PIPOX	LCP2	MYST2	SAR1A
PLA2G5	LGALS1	MYT1	SCHIP1
PMP22	LGALS3	NCALD	SEPP1
POFUT1	LHFPL2	NCAM1	SEPW1
POMT2	LILRB2	NKX2-2	SERPINI1
PRKD2	LILRB3	NLGN3	SGK3
PRPF31	LOX	NOL4	SH3GL2
PTPN14	LRRFIP1	NR0B1	SH3GL3
PTPRA	LTBP1	NRXN1	SIRT5
QTRT1	LTBP2	NRXN2	SLC16A7
RASGRP1	LY75	OLIG2	SLC30A10
RBCK1	LY96	P2RX7	SLC31A2
RBM42	LYPLA3	PAFAH1B3	SLCO1A2
RFX2	MAFB	PAK3	SNCG
RFXANK	MAN1A1	PAK7	SNX11
RGS12	MAN2A1	PCDH11X	SPAST
RGS6	MAN2B1	PCDH11Y	TCEAL1
RIN1	MAPK13	PDE10A	TCEAL2
SARS2	MFSD1	PELI1	THTPA
SCAMP4	MGAT1	PFN2	TMEM144
SEMA6A	MGST2	PHF16	TPM3
SEMA6D	MRC2	PHLPP	TSNAX
2023-09-11	MS4A4A	PLCB4	TTC1
SHOX2	MSR1	PODXL2	TTPA
SIPA1L1	MVP	PPM1D	UGT8
SLC12A4	MYH9	PPM1E	UROS
SLC2A10	MYO1F	PURG	USP33
SLC4A4	NCF2	RAB33A	VIP
SLC6A11	NCF4	RAD21	VSX1
SLC6A9	NOD2	RALGPS1	YPEL5
SMO	NPC2	RALGPS2	ZNF323
SNTA1	NRP1	RAP2A
SOCS2	P4HA2	RBPJ
SOX9	PDPN	REEP1
SPRY2	PGCP	RP11-35N6.1
SSH3	PHF11	RUFY3
TBX2	PIGP	SATB1
TEAD3	PLAU	SCG3
TGFB3	PLAUR	SCN3A
TGIF2	PLK3	SEC61A2
TLE2	PLS3	SEZ6L
TMED1	POLD4	SLC1A1
TMEM147	PROCR	SLCO5A1
TMEM161A	PSCD4	SNX26
TRIB2	PSCDBP	SORCS3
TRIP6	PTGER4	SOX10
VAV3	PTPN22	SOX11
VPS16	PTPN6	SOX2
WSCD1	PTPRC	SOX4
ZFHX4	PTRF	SPTBN2
ZNF134	PYGL	SRGAP3
ZNF20	RAB11FIP1	STMN1
ZNF211	RAB27A	STMN4
ZNF227	RAB32	TAF5
ZNF228	RABGAP1L	TMCC1
ZNF235	RAC2	TMEFF1
ZNF264	RBKS	TMEM118
ZNF304	RBMS1	TMEM35
ZNF419	RELB	TMSL8
ZNF446	RHOG	TNRC4
ZNF45	RRAS	TOP2B
ZNF606	RUNX2	TOPBP1
ZNF671	S100A11	TOX3
ZNF8	S100A13	TSPAN3
	S100A4	TTC3
	SAT1	TTYH1
	SCPEP1	VAX2
	SEC24D	VEZF1
	SERPINA1	WASF1
	SERPINE1	WDR68
	SFT2D2	YPEL1
	SH2B3	ZEB2
	SHC1	ZNF184
	SIGLEC7	ZNF248
	SIGLEC9	ZNF286A
	SLAMF8	ZNF510
	SLC10A3	ZNF643
	SLC11A1	ZNF711
	SLC16A3	ZNF804A
	SP100
	SQRDL
	SRPX2
	ST14
	STAB1
	STAT6
	STXBP2
	SWAP70
	SYNGR2
	SYPL1
	TCIRG1
	TEC
	TES
	TGFBI
	TGFBR2
	TGOLN2
	THBD
	THBS1
	TIMP1
	TLR2
	TLR4
	TMBIM1
	TNFAIP3
	TNFAIP8
	TNFRSF11A
	TNFRSF1A
	TNFRSF1B
	TRADD
	TRIM22
	TRIM38
	TRPM2
	UAP1
	UCP2
	VAMP5
	VDR
	WIPF1
	WWTR1
	YAP1
	ZNF217
