## Extended Data 4-1 for "Identification of Human Pluripotent Stem Cell Derived Astrocytic Progenitors that Correlate with Glioblastoma Subtypes"

### Sheet: Pairwise
DE Genes - Pairwise comparison. Genes upregulated in first group, FC>1.5, Log CPM > 5, FDR <0.05
Pop1 v Pop2	Pop1 v Pop 3	Pop1 v Pop4	Pop2 v Pop1	Pop2 v Pop3	Pop2 v Pop4	Pop3 v Pop1	Pop3 v Pop2	Pop3 v Pop4	Pop4 v Pop1	Pop4 v Pop2	Pop4 v Pop3
263	27	4	74	13	43	11	51	1	5	91	6
COL3A1	ACTA2	COL3A1	SCGN	SCGN	KLHL35	STMN2	KIF18B	KRT8	GAD2	SPARCL1	CAVIN1
APOE	APOE	KRT8	CALB2	CALB2	SCGN	ST18	FOXM1		ST18	FAM107A	PLP1
ACTA2	PI15	KRT19	KLHL35	BRINP1	CALB2	CNTN2	CIT		CALB2	TAGLN2	TAGLN2
CPNE4	CPNE4	APOE	STMN2	STMN2	STMN2	ELAVL4	MKI67		CNTN2	MYORG	ACTA2
CCND1	SFRP2		DLX6-AS1	DLX5	GPRIN1	CALB2	ZFP36L1		STMN2	LRP2	GSN
FLNC	CAVIN1		DLX5	GAD2	INA	DISP3	NAV2			ACTA2	SPARC
NEBL	GSN		GAD2	RTN1	DLX5	GAD1	TROAP			GFAP
FAM129A	NEFL		ST18	SEL1L3	DLL3	NCAN	LINC02595			ANXA1
PI15	NEBL		CNTN2	RIMKLA	SP9	KLHL35	IQGAP2			NEBL
SFRP2	SPARC		DLX6	NSG1	PDZRN3	DCX	ESPL1			NOTCH2
GPC3	LYPD1		ELAVL4	TAC3	ST18	ADCY1	ASPM			APOE
ALK	CSRP1		CTNNA2	SCG3	GAD2		PLK1			KCNN3
HHIP	PFKP		TAC3	STMN4	TMEFF1		BUB1			HOPX
LRP2	CCN1		DLX1		ARX		GTSE1			NEK6
DAB1	TPM1		GAD1		INSM1		E2F7			VIM
FOXM1	ACTN1		BRINP1		SCG3		CENPE			PMP22
LAMA1	PLAT		SCG3		TMCC2		KIF14			DAB1
PODXL	ECE1		NSG1		ZNRF1		WDR62			VAT1L
FAM107A	SEMA5A		ARX		CDK5R1		NEK2			LAMA1
CIT	TAGLN2		DCX		SUN2		TPX2			IQGAP2
ANXA1	S100A10		KCNQ2		NSG1		KIF20A			GDPD2
KRT8	GNG12		INA		RIMKLA		CKAP2L			TNC
SPARCL1	FLNC		INSM1		PLXNC1		CDC20			MGST1
PMP22	SLC2A1		SP9		FAM107B		CENPF			PI15
ZFP36L1	CHST7		NCAN		CNTN2		CDCA2			SPARC
FN1	ADORA1		DISP3		ARL4C		GLI3			RAMP1
KIF18B	LRP2		RIMKLA		GAD1		TTK			FOXM1
TAGLN2			MCF2L		FNIP2		ECT2			NTRK2
MGST1			TAGLN3		DCX		NOTCH2			RRAGD
NRP2			PDZRN3		PPP1R14B		SKA3			KIF18B
BUB1			GRIK3		ELAVL4		CCNB2			LIPG
PLK1			RTN1		GABRB3		DLGAP5			SLC1A3
NOTCH2			SOX11		GLCCI1		CCNB1			SORL1
VIM			CDK5R1		ELAVL2		KNL1			PSAT1
MYORG			RND3		TLE5		AC027237.1			C21orf62
RAMP1			SMOC1		MXI1		ANLN			HAP1
KIF20A			SNTG1		DISP3		GLIS3			ALK
NEK6			PLPPR3		LRFN4		PODXL			PRR5L
CA2			ELAVL2		RTN1		KIF11			GNG12
VAT1L			DLL3		SOX4		AURKA			CIT
SHROOM3			GPC2		MCF2L		CEP55			PRUNE2
IQGAP3			SLCO5A1		NNAT		PBK			MLC1
SORL1			REEP1		PTPRN2		ADGRV1			NACC2
GLIS3			DRAXIN				NUF2			KIF20A
TNC			APOL4				SGO2			LOX
SPARC			KLHDC8A				HJURP			PLPP3
UPP1			STMN4				CCNA2			ZFP36L1
FOXB1			ST8SIA5				CDCA3			ANOS1
FREM1			ARL4D				FAM107A			MKI67
ESPL1			SEMA6C				KIF4A			CAVIN1
CDC20			NOL4				SHROOM3			NRP2
NEK2			SOX4							SDC3
TPX2			PLXNC1							BUB1
MKI67			TMEFF1							CD44
CAVIN1			MTUS1							PLEKHG4B
SEMA6A			SYT1							CHST3
EPB41L2			GADD45G							TANC1
NUP210			LMO3							PLK1
DAG1			NNAT							CDC20
ANXA2			AP3B2							DAG1
PLEKHG4B			GABRB3							ACTN1
ACTN1			GLCCI1							EEPD1
PDLIM1			KIAA1211							TPX2
CCNB1			ATCAY							HS6ST2
KCNN3			PLK2							RHPN2
SKA3			MXI1							CSRP1
EPHA2			KALRN							PDLIM4
DLGAP5			NKAIN4							ATP1B2
CD44			PTP4A3							EPB41L2
ANLN			MYO1B							PODXL
CTSC			BASP1							CLU
MDK			TLE5							PTPRZ1
CDH11			DNER							PDLIM3
JAKMIP2-AS1			CASC15							NES
CSRP1										BIRC5
KIF4A										TTYH2
KRT19										GLIS3
CDCA2										KANK1
KIF14										FAT1
ECT2										NEK2
CCNB2										GTSE1
CCNA2										CCNB1
IQGAP2										UPP1
MAMLD1										PLP1
GTSE1										TROAP
TTK										PLAT
PFKP										COL4A1
AC027237.1										DHCR24
CCN1										CCNB2
CKAP2L										TTYH1
CEP55										ECT2
CENPE
GNG12
COL11A1
PSAT1
BIRC5
KIF11
PBK
LYPD1
BUB1B
FKBP5
SLC1A5
SPRED2
TROAP
SLC7A5
SHCBP1
FRZB
E2F7
PCSK5
AURKA
WDR62
PRUNE2
NAV2
SDC2
ARHGAP11A
HAP1
SLC7A1
GALNT17
PRR5L
GPC6
LRP4
GPX8
RRAGD
LPP
MELK
TACC3
PLAT
GSN
TUBB6
CENPF
SLC1A3
HJURP
PIPOX
ASPM
DHFR
HS6ST2
KIF2C
FOSL2
NACC2
CDK1
TOP2A
BCAT1
HMGA1
SGO2
NES
CHRDL1
LIPG
AJUBA
PTX3
ABHD4
DHCR24
S100A10
RRM2
FANCD2
CENPN
TPM1
PTTG1
PDLIM3
PIMREG
MAGT1
CDCA8
TK1
LIMCH1
CDCA3
UCP2
STON1
SDC3
SUCLG2
DPPA4
AKAP12
FAT1
SLC2A1
AURKB
NCAPH
RGMA
PRPS2
KIF1C
TANC1
SEMA6D
CHST7
SEC24D
CDON
RBPMS
KIFC1
WWC1
YAP1
LOX
UACA
TMEM255A
NEMP1
VCL
SPAG5
PDLIM4
KAZN
TRIP13
COL4A1
MYBL2
RAI14
IQGAP1
POC1A
ASF1B
KIF15
MCC
TTYH2
ADORA1
LHFPL2
SERPINH1
PCDH18
MLC1
NCAPG
PHGDH
NUF2
GLI3
UBE2C
NTN1
DOCK1
DEPDC1B
FANCI
SEMA5B
H2AFX
CELSR1
TLN1
LAMC1
CENPM
FLNA
ZCCHC24
TJP1
BRCA1
FLNB
KNL1
DTL
FAM83D
KANK2
NUAK1
RRBP1
DDAH1
CAST
SCD
MCM10
CDC6
VEGFA
NDC80
SORBS2
SCARA3
ECE1
TCN2
SALL2
CKS1B
CNIH3
PDLIM5
KIF26B
PKM
EXO1
CDCA5
CCNF
FABP7
MOV10
PLEKHG1
ZWINT
PLTP
PLPP3
TRIOBP
SLC9A3R1

### Sheet: 1 vs 3
1 vs 3 DE genes
Genes Upregulated FC > 1.5 FDR< 0.05
Pop1 (14)	Pop 2 (75)	Pop 3	Pop 4
TMEM200B	ZCCHC12	N/A	N/A
MXRA5	KCNK3
FGF19	TTC9B
CTGF	RIMKLA
SERPINE1	SCGN
GPAT3	BCL11B
CER1	MIR7-3HG
APOC1	RUNDC3A
MYLK	ZBTB16
EMILIN2	ECEL1
TAGLN	SLC17A8
FLT4	CPLX1
CNN1	SP9
CNTNAP2	GDAP1L1
	ASIC4
	MIR124-1
	ACVR1C
	TLE2
	SVOP
	RASL11B
	BEGAIN
	HS3ST5
	GDPD5
	GIPR
	RPS6KL1
	PAK5
	PDZRN3
	ACTL6B
	VASH2
	KCNN1
	CILP
	FRAT1
	TMEM179
	CELF4
	PSD
	BMP2
	SCG3
	DTX1
	KIRREL3
	GLRA2
	CALB2
	MYT1
	KIF21B
	C11orf96
	DUSP26
	CHGB
	TLE6
	DLL3
	NSG1
	PGBD5
	KLHL35
	NFIL3
	FNDC5
	DCX
	LGI2
	EXOC3L1
	SCRT2
	C1QTNF4
	RGN
	MAPT
	CDK5R1
	CELF5
	RTN1
	SCRT1
	LHX9
	SLAIN1
	AES
	DYNC1I1
	SLC8A2
	ABCG1
	DAPL1
	STAT4
	GALNT14
	SRRM3
	ARL4C
